# ACE2 interaction networks in COVID-19: a physiological framework for prediction of outcome in patients with cardiovascular risk factors

**DOI:** 10.1101/2020.05.13.094714

**Authors:** Zofia Wicik, Ceren Eyileten, Daniel Jakubik, Sérgio N Simões, David C Martins, Rodrigo Pavão, Jolanta M. Siller-Matula, Marek Postula

## Abstract

**Background:** Severe acute respiratory syndrome coronavirus 2 (SARS-CoV-2) infection (coronavirus disease 2019; COVID-19) is associated with adverse outcomes in patients with cardiovascular disease (CVD). The aim of the study was to characterize the interaction between SARS-CoV-2 and Angiotensin-Converting Enzyme 2 (ACE2) functional networks with a focus on CVD.;

**Methods:** Using the network medicine approach and publicly available datasets, we investigated ACE2 tissue expression and described ACE2 interaction networks which could be affected by SARS-CoV-2 infection in the heart, lungs and nervous system. We compared them with changes in ACE-2 networks following SARS-CoV-2 infection by analyzing public data of stem cell-derived cardiomyocytes (hiPSC-CMs). This analysis was performed using the NERI algorithm, which integrates protein-protein interaction with co-expression networks. We also performed miRNA-target predictions to identify which ones regulate ACE2-related networks and could play a role in the COVID19 outcome. Finally, we performed enrichment analysis for identifying the main COVID-19 risk groups.

**Results:** We found similar ACE2 expression confidence levels in respiratory and cardiovascular systems, supporting that heart tissue is a potential target of SARS-CoV-2. Analysis of ACE2 interaction networks in infected hiPSC-CMs identified multiple hub genes with corrupted signalling which can be responsible for cardiovascular symptoms. The most affected genes were EGFR, FN1, TP53, HSP90AA1, and APP, while the most affected interactions were associated with MAST2 and CALM1. Enrichment analysis revealed multiple diseases associated with the interaction networks of ACE2, especially cancerous diseases, obesity, hypertensive disease, Alzheimer’s disease, non-insulin-dependent diabetes mellitus, and congestive heart failure. Among affected ACE2-network components connected with SARS-Cov-2 interactome, we identified AGT, CAT, DPP4, CCL2, TFRC and CAV1, associated with cardiovascular risk factors. We described for the first time miRNAs which were common regulators of ACE2 networks and virus-related proteins in all analyzed datasets. The top miRNAs were miR-27a-3p, miR-26b-5p, miR-10b-5p, miR-302c-5p, hsa-miR-587, hsa-miR-1305, hsa-miR-200b-3p, hsa-miR-124-3p, and hsa-miR-16-5p.;

**Conclusion:** Our study provides a complete mechanistic framework for investigating the ACE2 network which was validated by expression data. This framework predicted risk groups, including the established ones, thus providing reliable novel information regarding the complexity of signalling pathways affected by SARS-CoV-2. It also identified miR which could be used in personalized diagnosis in COVID-19.
