## Supplementary Table 1 for "ACE2 interaction networks in COVID-19: a physiological framework for prediction of outcome in patients with cardiovascular risk factors"

### Sheet: GO_terms
virus-related terms	angiogenesis	cardiac_muscle_functions	muscle_hypertrophy	inflammation	coagualtion	fibrosis
viral transcription	negative regulation of angiogenesis	negative regulation of cardiac muscle cell apoptotic process	negative regulation of cardiac muscle hypertrophy	inflammatory response	coagulation	fibroblast activation
viral process	positive regulation of angiogenesis	positive regulation of cardiac muscle cell differentiation	positive regulation of cardiac muscle hypertrophy in response to stress	negative regulation of inflammatory response	activation of blood coagulation via clotting cascade	fibroblast proliferation
regulation of defense response to virus by virus	positive regulation of sprouting angiogenesis	positive regulation of cardiac muscle cell proliferation	positive regulation of cardiac muscle hypertrophy	positive regulation of inflammatory response	blood coagulation	negative regulation of fibroblast apoptotic process
viral life cycle	positive regulation of cell migration involved in sprouting angiogenesis	negative regulation of cardiac muscle myoblast proliferation	positive regulation of smooth muscle hypertrophy	inflammatory response to antigenic stimulus	blood coagulation, common pathway	negative regulation of fibroblast proliferation
viral budding via host ESCRT complex	negative regulation of sprouting angiogenesis	negative regulation of cardiac muscle cell proliferation	cardiac muscle hypertrophy	regulation of inflammatory response	blood coagulation, extrinsic pathway	positive regulation of fibroblast apoptotic process
intracellular transport of virus	negative regulation of cell migration involved in sprouting angiogenesis	negative regulation of cardiac muscle hypertrophy	negative regulation of cardiac muscle hypertrophy in response to stress	negative regulation of cytokine production involved in inflammatory response	blood coagulation, fibrin clot formation	positive regulation of fibroblast proliferation
defense response to virus	negative regulation of blood vessel endothelial cell proliferation involved in sprouting angiogenesis	regulation of cardiac muscle contraction by regulation of the release of sequestered calcium ion	skeletal muscle hypertrophy	negative regulation of connective tissue replacement involved in inflammatory response wound healing	blood coagulation, intrinsic pathway	regulation of fibroblast proliferation
positive regulation by host of viral transcription	positive regulation of blood vessel endothelial cell proliferation involved in sprouting angiogenesis	regulation of ventricular cardiac muscle cell membrane depolarization	negative regulation of muscle hypertrophy	negative regulation of inflammatory response to wounding	negative regulation of blood coagulation	cellular response to fibroblast growth factor stimulus
release from viral latency	positive regulation of cell adhesion involved in sprouting angiogenesis	positive regulation of cardiac muscle contraction	regulation of cardiac muscle hypertrophy in response to stress	acute inflammatory response to antigenic stimulus	negative regulation of coagulation	fibroblast apoptotic process
positive regulation by host of viral genome replication	angiogenesis	positive regulation of ryanodine-sensitive calcium-release channel activity by adrenergic receptor signaling pathway involved in positive regulation of cardiac muscle contraction	cardiac muscle hypertrophy in response to stress	positive regulation of cytokine production involved in inflammatory response	positive regulation of blood coagulation	fibroblast growth factor binding
modulation by host of RNA binding by virus	lymphangiogenesis	positive regulation of voltage-gated potassium channel activity involved in ventricular cardiac muscle cell action potential repolarization	muscle hypertrophy	cytokine production involved in inflammatory response	positive regulation of coagulation	fibroblast growth factor receptor apoptotic signaling pathway
modulation by host of viral RNA-binding transcription factor activity	regulation of angiogenesis	negative regulation of cardiac conduction	regulation of cardiac muscle hypertrophy	acute inflammatory response	protein C inhibitor-coagulation factor V complex	fibroblast growth factor receptor binding
negative regulation of single stranded viral RNA replication via double stranded DNA intermediate	cell migration involved in sprouting angiogenesis	negative regulation of membrane repolarization during cardiac muscle cell action potential	smooth muscle hypertrophy	positive regulation of acute inflammatory response	protein C inhibitor-coagulation factor Xa complex	fibroblast growth factor receptor signaling pathway
negative regulation by host of viral transcription	sprouting angiogenesis	positive regulation of cardiac vascular smooth muscle cell differentiation	chondrocyte hypertrophy	chronic inflammatory response	protein C inhibitor-coagulation factor XI complex	fibroblast growth factor-activated receptor activity
viral RNA genome replication	angiogenesis involved in coronary vascular morphogenesis	negative regulation of cell growth involved in cardiac muscle cell development	positive regulation of skeletal muscle hypertrophy	negative regulation of inflammatory response to antigenic stimulus	regulation of blood coagulation	fibroblast migration
response to virus	angiogenesis involved in wound healing	positive regulation of cell growth involved in cardiac muscle cell development	negative regulation of skeletal muscle hypertrophy	negative regulation of chronic inflammatory response	regulation of blood coagulation, intrinsic pathway	negative regulation of fibroblast growth factor production
virus receptor activity	negative regulation of lymphangiogenesis	cell growth involved in cardiac muscle cell development		leukocyte chemotaxis involved in inflammatory response	response to anticoagulant	negative regulation of fibroblast growth factor receptor signaling pathway
fusion of virus membrane with host plasma membrane	regulation of sprouting angiogenesis	positive regulation of cardiac muscle hypertrophy in response to stress		positive regulation of respiratory burst involved in inflammatory response		negative regulation of fibroblast migration
regulation of viral process	cell migration involved in coronary angiogenesis	positive regulation of cardiac muscle tissue regeneration		regulation of chronic inflammatory response		positive regulation of fibroblast migration
viral entry into host cell	regulation of cell migration involved in sprouting angiogenesis	negative regulation of cardiac muscle cell differentiation		connective tissue replacement involved in inflammatory response wound healing		regulation of fibroblast apoptotic process
viral replication complex	positive regulation of lymphangiogenesis	regulation of ventricular cardiac muscle cell membrane repolarization		chronic inflammatory response to antigenic stimulus		response to fibroblast growth factor
negative regulation of viral genome replication	blood vessel endothelial cell proliferation involved in sprouting angiogenesis	regulation of membrane repolarization during ventricular cardiac muscle cell action potential		positive regulation of chronic inflammatory response to non-antigenic stimulus		type 1 fibroblast growth factor receptor binding
negative regulation of intracellular transport of viral material	intussusceptive angiogenesis	positive regulation of cardiac muscle hypertrophy				type 2 fibroblast growth factor receptor binding
positive regulation of viral transcription	negative regulation of cell adhesion involved in sprouting angiogenesis	epithelial to mesenchymal transition involved in cardiac fibroblast development
viral release from host cell		negative regulation of membrane repolarization during atrial cardiac muscle cell action potential
viral capsid secondary envelopment		positive regulation of cardiac muscle cell apoptotic process
viral budding		cardiac muscle hypertrophy
virus maturation		cardiac muscle tissue growth involved in heart morphogenesis
evasion or tolerance by virus of host immune response		regulation of canonical Wnt signaling pathway involved in cardiac muscle cell fate commitment
suppression by virus of host type I interferon-mediated signaling pathway		regulation of atrial cardiac muscle cell membrane depolarization
suppression by virus of host innate immune response		negative regulation of cardiac muscle tissue growth
suppression by virus of host STAT1 activity		negative regulation of cardiac muscle hypertrophy in response to stress
suppression by virus of host STAT2 activity		cardiac myofibril
negative regulation of viral release from host cell		cardiac myofibril assembly
virion binding		cardiac epithelial to mesenchymal transition
positive regulation by host of viral process		cardiac ventricle morphogenesis
positive regulation of viral life cycle		ventricular cardiac muscle cell development
positive regulation of viral genome replication		cardiac conduction
positive regulation of viral release from host cell		cardiac right ventricle morphogenesis
virion assembly		ventricular cardiac muscle tissue development
regulation of defense response to virus by host		cardiac muscle contraction
positive regulation of viral budding via host ESCRT complex		cardiac muscle cell development
cellular response to virus		negative regulation of cardiac muscle cell myoblast differentiation
viral genome replication		regulation of cardiac conduction
negative regulation by host of viral genome replication		positive regulation of cardiac muscle tissue development
IRES-dependent viral translational initiation		cardiac muscle fiber development
negative regulation of viral transcription		cardiac muscle tissue morphogenesis
receptor-mediated virion attachment to host cell		relaxation of cardiac muscle
modulation by virus of host morphology or physiology		Purkinje myocyte to ventricular cardiac muscle cell signaling
virion attachment to host cell		regulation of cardiac muscle contraction
early viral transcription		cell communication by electrical coupling involved in cardiac conduction
late viral transcription		regulation of cardiac muscle contraction by calcium ion signaling
positive regulation of viral entry into host cell		regulation of ventricular cardiac muscle cell action potential
negative regulation of viral entry into host cell		ventricular cardiac muscle cell action potential
negative regulation of defense response to virus		regulation of atrial cardiac muscle cell action potential
regulation of viral genome replication		left ventricular cardiac muscle tissue morphogenesis
positive regulation of viral process		voltage-gated potassium channel activity involved in ventricular cardiac muscle cell action potential repolarization
modulation by virus of host cellular process		regulation of heart rate by cardiac conduction
negative regulation of viral life cycle		membrane repolarization during ventricular cardiac muscle cell action potential
regulation of viral life cycle		positive regulation of cardiac muscle myoblast proliferation
viral translational frameshifting		ventricular cardiac muscle tissue morphogenesis
negative regulation of defense response to virus by host		atrial cardiac muscle tissue morphogenesis
positive regulation of single stranded viral RNA replication via double stranded DNA intermediate		cardiac muscle cell proliferation
viral integration complex		regulation of cardiac muscle hypertrophy in response to stress
transformation of host cell by virus		ventricular cardiac myofibril assembly
detection of virus		cardiac muscle hypertrophy in response to stress
cytoplasmic pattern recognition receptor signaling pathway in response to virus		cardiac muscle cell action potential involved in contraction
regulation of viral transcription		voltage-gated sodium channel activity involved in cardiac muscle cell action potential
viral translational termination-reinitiation		membrane depolarization during cardiac muscle cell action potential
negative regulation of viral-induced cytoplasmic pattern recognition receptor signaling pathway		adenylate cyclase-activating adrenergic receptor signaling pathway involved in cardiac muscle relaxation
positive regulation of defense response to virus by host		positive regulation of relaxation of cardiac muscle
viral protein processing		cardiac muscle cell differentiation
viral RNA genome packaging		cardiac right ventricle formation
positive regulation by host of viral release from host cell		cardiac neural crest cell migration involved in outflow tract morphogenesis
negative regulation by host of viral process		cardiac neural crest cell development involved in outflow tract morphogenesis
negative regulation of viral process		negative regulation of cardiac muscle contraction
establishment of integrated proviral latency		positive regulation of cardiac endothelial to mesenchymal transition
entry of viral genome into host nucleus through nuclear pore complex via importin		regulation of cardiac muscle cell membrane potential
suppression by virus of host apoptotic process		sodium:proton antiporter activity involved in regulation of cardiac muscle cell membrane potential
positive regulation of apoptotic process by virus		cardiac muscle cell contraction
cellular process regulating host cell cycle in response to virus		regulation of the force of heart contraction by cardiac conduction
single stranded viral RNA replication via double stranded DNA intermediate		regulation of cardiac muscle cell contraction
negative stranded viral RNA replication		cardiac muscle tissue development
modulation by host of viral RNA genome replication		cardiac septum development
modification by virus of host mRNA processing		cardiac septum morphogenesis
regulation of defense response to virus		regulation of cell communication by electrical coupling involved in cardiac conduction
negative regulation by virus of viral protein levels in host cell		cardiac ventricle development
suppression by virus of host autophagy		ventricular cardiac muscle cell differentiation
viral mRNA export from host cell nucleus		cardiac atrium morphogenesis
negative regulation by host of viral exo-alpha-sialidase activity		cardiac muscle tissue growth
negative regulation by host of viral glycoprotein metabolic process		membrane repolarization during cardiac muscle cell action potential
regulation of viral entry into host cell		regulation of membrane depolarization during cardiac muscle cell action potential
regulation of viral release from host cell		cardiac cell fate specification
host cell viral assembly compartment		cardiac neural crest cell development involved in heart development
viral translation		cardiac ventricle formation
induction by virus of host autophagy		cardiac left ventricle morphogenesis
intracellular transport of viral protein in host cell		cardiac muscle cell fate commitment
microtubule-dependent intracellular transport of viral material towards nucleus		atrial cardiac muscle cell action potential
transport of viral material towards nucleus		gap junction channel activity involved in SA node cell-atrial cardiac muscle cell electrical coupling
receptor-mediated endocytosis of virus by host cell		SA node cell to atrial cardiac muscle cell communication by electrical coupling
modulation by host of viral transcription		negative regulation of cardiac chamber formation
modulation by virus of host transcription		cardiac vascular smooth muscle cell differentiation
viral penetration into host nucleus		positive regulation of cardiac neural crest cell migration involved in outflow tract morphogenesis
induction by virus of host cell-cell fusion		atrial cardiac muscle cell development
positive regulation by virus of viral protein levels in host cell		voltage-gated calcium channel activity involved in cardiac muscle cell action potential
modulation by host of viral genome replication		membrane depolarization during atrial cardiac muscle cell action potential
immortalization of host cell by virus		cardiac muscle cell apoptotic process
response to environmental enrichment		regulation of cardiac muscle hypertrophy
establishment of viral latency		canonical Wnt signaling pathway involved in cardiac muscle cell fate commitment
viral replication complex formation and maintenance		cardiac conduction system development
modulation by host of viral process		regulation of cardiac muscle cell proliferation
coreceptor-mediated virion attachment to host cell		positive regulation of cardiac ventricle development
transmission of virus		regulation of cardiac muscle cell action potential involved in regulation of contraction
uncoating of virus		negative regulation of cardiac muscle tissue development
positive regulation of intracellular transport of viral material		right ventricular cardiac muscle tissue morphogenesis
DNA-templated viral transcription		atrial cardiac muscle tissue development
positive regulation of viral translation		regulation of atrial cardiac muscle cell membrane repolarization
suppression by virus of host cysteine-type endopeptidase activity involved in apoptotic process		cardiac muscle tissue regeneration
regulation of single stranded viral RNA replication via double stranded DNA intermediate		cardiac cell fate determination
regulation of viral budding via host ESCRT complex		regulation of cardiac cell fate specification
		cardiac vascular smooth muscle cell development
		negative regulation of canonical Wnt signaling pathway involved in cardiac muscle cell fate commitment
		voltage-gated potassium channel activity involved in cardiac muscle cell action potential repolarization
		cardiac muscle cell-cardiac muscle cell adhesion
		cardiac chamber formation
		cardiac right atrium morphogenesis
		positive regulation of cardiac epithelial to mesenchymal transition
		cardiac atrium formation
		membrane repolarization during atrial cardiac muscle cell action potential
		cardiac muscle thin filament assembly
		positive regulation of atrial cardiac muscle cell action potential
		canonical Wnt signaling pathway involved in positive regulation of cardiac outflow tract cell proliferation
		calcium-transporting ATPase activity involved in regulation of cardiac muscle cell membrane potential
		ventricular cardiac muscle cell membrane repolarization
		negative regulation of membrane depolarization during cardiac muscle cell action potential
		voltage-gated potassium channel activity involved in atrial cardiac muscle cell action potential repolarization
		cell-cell signaling involved in cardiac conduction
		positive regulation of voltage-gated potassium channel activity involved in atrial cardiac muscle cell action potential repolarization
		regulation of cardiac muscle tissue development
		epicardium-derived cardiac fibroblast cell development
		cardiac endothelial to mesenchymal transition
		cardiac muscle cell action potential
		regulation of relaxation of cardiac muscle
		cardiac muscle cell myoblast differentiation
		positive regulation of cardiac muscle fiber development
		negative regulation of relaxation of cardiac muscle
		cardiac left ventricle formation
		cardiac Troponin complex
		SA node cell to atrial cardiac muscle cell signaling
		planar cell polarity pathway involved in cardiac right atrium morphogenesis
		planar cell polarity pathway involved in cardiac muscle tissue morphogenesis
		regulation of cardiac muscle cell action potential
		gap junction channel activity involved in cardiac conduction electrical coupling
		negative regulation of cardiac myofibril assembly
		negative regulation of membrane repolarization during ventricular cardiac muscle cell action potential
		post-embryonic cardiac muscle cell growth involved in heart morphogenesis
		positive regulation of canonical Wnt signaling pathway involved in cardiac muscle cell fate commitment
		positive regulation of cell communication by electrical coupling involved in cardiac conduction
		negative regulation of cardiac muscle tissue regeneration
		regulation of membrane repolarization during atrial cardiac muscle cell action potential
		regulation of membrane repolarization during cardiac muscle cell action potential
		negative regulation of ventricular cardiac muscle cell action potential
		cardiac cell development
		gap junction channel activity involved in atrial cardiac muscle cell-AV node cell electrical coupling
		gap junction channel activity involved in Purkinje myocyte-ventricular cardiac muscle cell electrical coupling
		atrial cardiac muscle cell to AV node cell communication by electrical coupling
		Purkinje myocyte to ventricular cardiac muscle cell communication by electrical coupling
		cell communication involved in cardiac conduction
		calcium:sodium antiporter activity involved in regulation of cardiac muscle cell membrane potential
		cardiac chamber development
		atrial cardiac muscle cell to AV node cell communication
		SA node cell to atrial cardiac muscle cell communication
		negative regulation of cardiac vascular smooth muscle cell differentiation
		positive regulation of membrane depolarization during cardiac muscle cell action potential
		cardiac neuron differentiation
		regulation of voltage-gated potassium channel activity involved in ventricular cardiac muscle cell action potential repolarization
